# Multi-Modal Profiling of Human Fetal Liver-Derived Hematopoietic Stem Cells Reveals the Molecular Signature of Engraftment Potential

**DOI:** 10.1101/2020.11.11.378620

**Authors:** Kim Vanuytsel, Carlos Villacorta-Martin, Jonathan Lindstrom-Vautrin, Zhe Wang, Wilfredo F. Garcia-Beltran, Vladimir Vrbanac, Taylor M. Matte, Todd W. Dowrey, Sara S. Kumar, Mengze Li, Ruben Dries, Joshua D. Campbell, Anna C. Belkina, Alejandro B. Balazs, George J. Murphy

## Abstract

The human hematopoietic stem cell (HSC) harbors remarkable regenerative potential that can be harnessed therapeutically. During early development, HSCs in the fetal liver (FL) undergo active expansion while simultaneously retaining robust engraftment capacity, yet the underlying molecular program responsible for their efficient engraftment remains unclear. We profiled 26,407 FL cells at both transcriptional and protein levels including over 7,000 highly enriched and functional FL HSCs to establish a detailed molecular signature of engraftment potential. Integration of transcript and linked cell surface marker expression revealed a generalizable signature defining functional FL HSCs and allowed for the stratification of enrichment strategies with high translational potential. This comprehensive, multi-modal profiling of engraftment capacity connects a critical biological function at a key developmental timepoint with its underlying molecular drivers, serving as a useful resource for the field.
