## Supplemental Table 2 for "Multi-Modal Profiling of Human Fetal Liver-Derived Hematopoietic Stem Cells Reveals the Molecular Signature of Engraftment Potential"

### Sheet: DEG_GPI-80_vs_CD34+bulk
	p_val	avg_logFC	pct.1	pct.2	p_val_adj
AVP	0	0.754885	0.766	0.249	0
MLLT3	0	0.664967	0.873	0.509	0
ID1	0	0.588865	0.662	0.357	0
HLA-DRB1	0	0.582233	0.962	0.88	0
NRIP1	0	0.537956	0.974	0.825	0
HOPX	0	0.51351	0.969	0.756	0
HLA-E	0	0.496094	0.959	0.823	0
CD52	0	0.462161	0.991	0.881	0
VIM	0	0.458655	0.998	0.972	0
ID3	7.07008e-146	0.432858	0.486	0.3	1.57818e-141
HES1	7.82298e-243	0.43131	0.631	0.379	1.74625e-238
HLA-DPB1	1.07422e-276	0.429665	0.89	0.777	2.39787e-272
HLF	0	0.423583	0.57	0.191	0
ALDH1A1	0	0.420124	0.673	0.322	0
ANKRD28	6.95213e-290	0.414213	0.889	0.742	1.55185e-285
HLA-DRA	0	0.413237	0.982	0.945	0
CST3	0	0.405962	0.763	0.427	0
CYTL1	0	0.400036	0.887	0.636	0
HLA-DPA1	1.77266e-280	0.394968	0.895	0.794	3.95694e-276
MECOM	0	0.390617	0.52	0.188	0
S100A6	0	0.384472	0.686	0.387	0
HSPB1	1.38274379621193e-314	0.384224	0.921	0.754	3.08656070190428e-310
HLA-DQB1	0	0.383169	0.529	0.241	4.66026e-305
SAT1	1.43059e-276	0.381371	0.901	0.737	3.19337e-272
SERTAD1	7.94661e-248	0.379774	0.687	0.47	1.77384e-243
AMICA1	0	0.379724	0.63	0.31	0
ID2	4.2189e-191	0.379622	0.58	0.362	9.41743e-187
SDPR	1.62819e-252	0.371806	0.59	0.328	3.63444e-248
BST2	0	0.355486	0.897	0.707	0
GADD45B	2.12204e-168	0.351207	0.711	0.509	4.73682e-164
FILIP1L	2.26406e-304	0.349816	0.414	0.138	5.05383e-300
HIST1H2AC	2.35497e-155	0.348569	0.469	0.282	5.25676e-151
CCDC173	2.68475271950133e-320	0.345786	0.453	0.164	5.99290502047088e-316
PNP	1.1377e-221	0.344687	0.661	0.461	2.53957e-217
SOCS2	7.76926e-251	0.342975	0.656	0.404	1.73425e-246
TNFSF10	2.22392e-265	0.338109	0.561	0.285	4.96423e-261
KLF4	8.14953e-174	0.335441	0.632	0.437	1.81914e-169
HLA-DMA	3.6585e-237	0.334631	0.815	0.621	8.16651e-233
BTG1	1.03329e-236	0.33438	0.899	0.761	2.30651e-232
TSPO	3.23797e-238	0.328908	0.622	0.374	7.22779e-234
IFITM3	1.03801e-264	0.327674	0.659	0.394	2.31705e-260
MAP9	7.3998e-140	0.325423	0.504	0.312	1.65178e-135
PCBD1	4.07585e-261	0.323287	0.73	0.478	9.09811e-257
MEG3	2.70046e-176	0.32007	0.81	0.615	6.02798e-172
TUBA1A	6.46326e-207	0.319891	0.95	0.879	1.44273e-202
VAMP5	7.49427e-234	0.319499	0.77	0.565	1.67287e-229
LIMS1	3.79291e-249	0.319138	0.819	0.631	8.46653e-245
MSRB3	3.99848e-256	0.316705	0.665	0.404	8.92541e-252
EGR1	8.43053e-120	0.312863	0.633	0.456	1.88186e-115
PNRC1	8.31249e-244	0.312177	0.945	0.844	1.85551e-239
LRBA	9.0967e-203	0.309996	0.646	0.427	2.03056e-198
PTRF	5.81348e-267	0.309663	0.517	0.24	1.29769e-262
CD37	7.83677e-271	0.308399	0.962	0.863	1.74932e-266
DUSP2	1.90864e-107	0.308118	0.553	0.378	4.26047e-103
IER5	4.50845e-159	0.306407	0.707	0.53	1.00638e-154
ANXA5	3.6555e-259	0.303486	0.481	0.213	8.15981e-255
CD83	5.28672e-138	0.301346	0.498	0.317	1.1801e-133
DUSP1	1.39705e-99	0.298412	0.846	0.72	3.11849e-95
JUN	5.80552e-97	0.297872	0.904	0.813	1.29591e-92
NPR3	9.7988e-218	0.296139	0.704	0.464	2.18729e-213
NPDC1	3.60706545836973e-312	0.296076	0.378	0.109	8.05169e-308
HSPA1A	1.1086e-56	0.293373	0.766	0.657	2.47462e-52
HLA-DQA1	1.97496e-213	0.293082	0.413	0.181	4.40851e-209
WSB1	5.74905e-185	0.291838	0.85	0.711	1.2833e-180
RGS10	7.58491e-217	0.290477	0.864	0.688	1.6931e-212
ITM2B	2.93562e-251	0.289677	0.95	0.852	6.55289e-247
C1orf63	1.23663e-194	0.289209	0.923	0.822	2.7604e-190
ARG2	1.22523e-170	0.288789	0.499	0.283	2.73495e-166
CD74	2.97648e-224	0.287901	0.985	0.955	6.6441e-220
CD164	1.60791e-303	0.287888	0.992	0.949	3.58917e-299
GUCY1A3	1.38147e-177	0.286228	0.642	0.453	3.08371e-173
CLEC9A	0	0.284446	0.298	0.05	0
MDK	2.38647e-161	0.283634	0.795	0.613	5.32708e-157
FKBP1A	5.73251e-262	0.281908	0.969	0.905	1.27961e-257
DDX5	3.82589e-177	0.279572	0.992	0.979	8.54016e-173
FTL	0	0.277526	1	1	0
MAGED2	2.83982e-193	0.276417	0.842	0.673	6.33904e-189
MLF1	9.27214e-139	0.276279	0.471	0.279	2.06973e-134
EIF4A2	2.93975e-205	0.274986	0.963	0.901	6.56211e-201
IDS	7.46251e-124	0.274505	0.817	0.675	1.66578e-119
AIF1	0	0.273675	1	0.999	0
BNIP3L	4.52792e-180	0.269455	0.75	0.56	1.01072e-175
DNAJB1	3.45979e-85	0.268893	0.78	0.669	7.72294e-81
SRGN	5.72941e-163	0.267817	0.846	0.694	1.27892e-158
EMCN	3.19548e-291	0.266773	0.368	0.108	7.13296e-287
RP11-598F7.3	6.19301e-236	0.266263	0.433	0.178	1.3824e-231
SQSTM1	4.50036e-139	0.265824	0.542	0.371	1.00457e-134
HMGA2	2.42081e-182	0.265756	0.621	0.404	5.40373e-178
BTG2	1.00887e-128	0.26553	0.617	0.427	2.252e-124
MAP1LC3B	5.70538e-153	0.265171	0.703	0.532	1.27355e-148
BEX2	5.27788e-171	0.264958	0.637	0.424	1.17813e-166
SRSF5	5.66691e-221	0.263879	0.991	0.963	1.26497e-216
EMP3	1.17496e-144	0.263533	0.74	0.563	2.62275e-140
KRT18	2.75506e-180	0.263173	0.282	0.097	6.14985e-176
LMO2	5.11136e-169	0.262892	0.832	0.693	1.14096e-164
SNHG7	1.46374e-175	0.261763	0.964	0.916	3.26737e-171
HLA-B	7.49892e-184	0.261433	0.947	0.865	1.67391e-179
NEU1	4.01687e-118	0.259695	0.554	0.387	8.96645e-114
MAFF	6.20616e-155	0.258923	0.435	0.234	1.38534e-150
JUND	2.39304e-101	0.258413	0.97	0.937	5.34175e-97
UBC	1.46176e-183	0.257692	0.995	0.987	3.26295e-179
PTPRC	4.79352e-138	0.256835	0.769	0.621	1.07001e-133
IER2	3.65372e-108	0.256152	0.954	0.898	8.15584e-104
SPINT2	1.21749e-191	0.256054	0.903	0.787	2.71768e-187
LMNA	1.11955e-61	0.254463	0.625	0.533	2.49906e-57
CTD-2020K17.1	2.10535e-173	0.252339	0.524	0.303	4.69956e-169
YPEL5	2.10522e-113	0.250658	0.67	0.516	4.69926e-109
FAM26F	1.17262e-158	0.250242	0.764	0.6	2.61752e-154
PTX3	7.66201e-182	0.249951	0.352	0.142	1.71031e-177
C6orf48	1.46848e-177	0.249705	0.951	0.889	3.27794e-173
MAFG	3.44707e-126	0.248397	0.603	0.448	7.69455e-122
YME1L1	2.89319e-90	0.248047	0.723	0.625	6.45817e-86
ICAM3	1.98691e-226	0.246538	0.973	0.887	4.43518e-222
CHMP1B	1.08602e-118	0.243778	0.6	0.44	2.42421e-114
YBX3	3.61682e-112	0.24117	0.915	0.856	8.07346e-108
FOSB	3.22994e-124	0.239089	0.962	0.903	7.20987e-120
CFH	1.64337e-213	0.23902	0.387	0.154	3.66832e-209
GGTA1P	3.69318e-173	0.238465	0.438	0.219	8.24393e-169
HSPA1B	4.43135e-44	0.237742	0.61	0.5	9.89166e-40
GNG11	7.58672e-158	0.235976	0.852	0.689	1.69351e-153
EID1	2.47168e-201	0.235499	0.979	0.932	5.51729e-197
HLA-A	8.00302e-176	0.235158	0.986	0.962	1.78643e-171
LAPTM4B	1.35402e-148	0.234707	0.869	0.728	3.02243e-144
FXYD5	6.78277e-173	0.23457	0.955	0.877	1.51405e-168
IFITM2	5.738e-135	0.234552	0.87	0.736	1.28084e-130
GAS5	1.34119e-283	0.234445	1	0.995	2.99381e-279
CAST	6.27545e-163	0.23411	0.475	0.26	1.40081e-158
RPS12	0	0.232216	1	1	0
FOS	2.38732e-64	0.231994	0.942	0.88	5.32897e-60
MMRN1	2.74842e-160	0.231073	0.486	0.275	6.13503e-156
LEPROT	8.04649e-130	0.228785	0.661	0.486	1.79614e-125
NEAT1	2.63951e-80	0.227162	0.81	0.706	5.89191e-76
EVI2B	6.51391e-132	0.227125	0.584	0.402	1.45403e-127
MBNL1	4.82097e-123	0.226922	0.833	0.717	1.07614e-118
KLF2	9.8074e-100	0.226919	0.807	0.664	2.18921e-95
IL18	2.05355e-127	0.224857	0.564	0.381	4.58393e-123
TFPI	2.93736e-114	0.224714	0.636	0.465	6.55677e-110
RAB27B	4.8796e-211	0.224234	0.343	0.124	1.08922e-206
CLEC2B	3.9851e-131	0.22254	0.505	0.319	8.89553e-127
LINC00936	1.02651e-99	0.222255	0.487	0.319	2.29137e-95
ARL4A	6.99239e-102	0.222161	0.657	0.509	1.56084e-97
IDI1	6.54996e-105	0.221663	0.657	0.519	1.46208e-100
SEPP1	1.60326e-197	0.221088	0.338	0.126	3.5788e-193
DDX3Y	1.34198e-101	0.220306	0.729	0.601	2.99556e-97
SKAP1	3.71998e-189	0.219353	0.373	0.157	8.30373e-185
ATXN7L3B	3.75437e-107	0.217896	0.812	0.703	8.3805e-103
HLA-C	1.70587e-140	0.217609	0.958	0.908	3.80784e-136
RGP1	1.10981e-101	0.216499	0.47	0.312	2.47731e-97
ANKRD12	3.01286e-94	0.216395	0.868	0.794	6.72531e-90
CREBRF	1.77523e-97	0.215006	0.48	0.324	3.96266e-93
PROCR	1.45802e-239	0.214449	0.291	0.077	3.2546e-235
EIF5	1.4174e-109	0.213893	0.945	0.887	3.16392e-105
HIST1H2BK	3.95737e-94	0.212958	0.443	0.286	8.83364e-90
BRI3	1.85712e-117	0.212247	0.765	0.64	4.14546e-113
PPP1R10	1.90314e-81	0.211609	0.633	0.526	4.24819e-77
PREX2	5.85504e-148	0.210386	0.434	0.231	1.30696e-143
PPDPF	1.28317e-125	0.210203	0.935	0.878	2.86429e-121
MIR24-2	1.70736e-60	0.210081	0.687	0.597	3.81118e-56
MEIS1	7.5482e-148	0.209655	0.425	0.226	1.68491e-143
IFI27L2	1.76465e-257	0.209164	0.249	0.049	3.93906e-253
SPG20	2.74117e-110	0.209119	0.619	0.466	6.11883e-106
SETD5-AS1	2.35376e-86	0.208542	0.798	0.711	5.25406e-82
TSC22D2	2.51897e-93	0.207396	0.636	0.482	5.62284e-89
RBPMS	1.03569e-134	0.207128	0.537	0.335	2.31186e-130
PHACTR1	7.23407e-116	0.206389	0.505	0.323	1.61479e-111
EPB41L4A-AS1	5.72414e-106	0.206363	0.863	0.76	1.27774e-101
TSPYL2	2.49801e-131	0.206055	0.359	0.179	5.57606e-127
GOLGB1	4.2012e-65	0.205276	0.861	0.793	9.37791e-61
ADAM28	1.56783e-137	0.204899	0.45	0.256	3.4997e-133
H3F3B	1.14946e-149	0.204389	0.999	0.998	2.56582e-145
INPP4B	1.11501e-148	0.204142	0.406	0.206	2.48892e-144
CCNL1	1.51153e-88	0.204026	0.927	0.877	3.37403e-84
HEMGN	3.83542e-89	0.203085	0.528	0.373	8.56142e-85
NFKBIA	9.30898e-112	0.202916	0.958	0.902	2.07795e-107
GNAI1	3.64156e-106	0.200526	0.624	0.452	8.1287e-102
COMMD6	4.68479e-144	0.200074	0.978	0.945	1.04574e-139
ABCB1	1.05599e-156	0.197772	0.329	0.141	2.35719e-152
JUNB	5.86923e-83	0.197635	0.804	0.668	1.31013e-78
EVA1B	5.84121e-97	0.197549	0.687	0.532	1.30388e-92
HIST2H2AA3	5.09432e-97	0.197468	0.424	0.259	1.13715e-92
ITGA6	3.12498e-160	0.195961	0.294	0.115	6.97559e-156
REL	1.20692e-82	0.195117	0.738	0.625	2.69408e-78
SDCBP	3.23312e-92	0.194041	0.607	0.465	7.21697e-88
ERICH1	3.82748e-86	0.19372	0.708	0.58	8.5437e-82
SNHG8	2.41007e-116	0.192954	0.969	0.927	5.37976e-112
MT-ND3	0	0.192527	1	1	0
RGCC	7.80112e-37	0.192452	0.488	0.421	1.74137e-32
DUSP6	2.34151e-76	0.192432	0.653	0.51	5.22673e-72
TPT1	0	0.192239	1	1	0
GIMAP1	6.14754e-150	0.191261	0.3	0.122	1.37225e-145
EIF1	2.99975e-162	0.190727	1	1	6.69604e-158
GRASP	4.21379e-118	0.190617	0.298	0.137	9.40601e-114
GABPB1-AS1	1.76221e-78	0.190444	0.661	0.529	3.9336e-74
PNISR	8.64863e-122	0.189994	0.985	0.959	1.93055e-117
MCL1	2.66851e-70	0.189979	0.872	0.788	5.95666e-66
RABGAP1	5.40533e-103	0.189213	0.5	0.33	1.20658e-98
LYN	1.07965e-91	0.188616	0.668	0.526	2.41e-87
GBP4	2.39938e-98	0.188446	0.582	0.417	5.35591e-94
NGFRAP1	7.62159e-101	0.188086	0.864	0.752	1.70129e-96
TPTEP1	8.55649e-107	0.18787	0.484	0.307	1.90998e-102
ICA1	8.61248e-114	0.187333	0.471	0.289	1.92248e-109
MAGEF1	1.67279e-131	0.187047	0.411	0.221	3.734e-127
LIMD2	5.63624e-87	0.186465	0.827	0.727	1.25812e-82
AMD1	1.30246e-85	0.186072	0.799	0.69	2.90735e-81
NKAIN2	2.24212e-164	0.185319	0.283	0.103	5.00486e-160
RP1-313I6.12	3.14888e-111	0.185271	0.356	0.189	7.02894e-107
HSPH1	4.17642e-53	0.184885	0.772	0.697	9.32261e-49
TSC22D3	6.64369e-63	0.184843	0.806	0.703	1.483e-58
CHCHD10	4.21934e-88	0.183984	0.644	0.5	9.41842e-84
PPP1R15A	4.44283e-62	0.183901	0.907	0.842	9.91729e-58
LXN	4.09043e-124	0.183518	0.397	0.217	9.13066e-120
SUCLG2	6.59249e-185	0.182707	0.27	0.084	1.47158e-180
FCGRT	2.21523e-94	0.182055	0.678	0.524	4.94484e-90
GABARAPL2	1.0416e-94	0.181094	0.773	0.655	2.32507e-90
MCTP1	2.00694e-120	0.180716	0.369	0.195	4.47988e-116
CALM1	2.01261e-93	0.1802	0.954	0.907	4.49255e-89
RIPK2	8.92407e-87	0.179614	0.481	0.33	1.99203e-82
TNFRSF10D	6.20843e-126	0.178317	0.299	0.134	1.38585e-121
NUFIP2	2.56707e-65	0.176891	0.785	0.694	5.7302e-61
AHR	5.7108e-73	0.176603	0.49	0.349	1.27476e-68
RNA28S5	1.30406e-41	0.175715	0.999	0.999	2.91093e-37
RP5-821D11.7	1.28986e-80	0.175523	0.32	0.182	2.87923e-76
FXYD6	1.63082e-138	0.175226	0.312	0.136	3.64032e-134
FOXO1	4.63933e-139	0.175212	0.295	0.124	1.03559e-134
DNAJA1	6.46324e-81	0.175154	0.989	0.982	1.44272e-76
SETBP1	1.38973e-178	0.174593	0.227	0.06	3.10217e-174
OCIAD2	4.25702e-85	0.17405	0.693	0.561	9.50252e-81
MEF2C	6.28193e-78	0.17375	0.746	0.621	1.40225e-73
MYH10	1.35578e-137	0.173183	0.291	0.12	3.02636e-133
RAPGEF2	1.04648e-109	0.173146	0.335	0.174	2.33596e-105
HSP90AB1	9.30436e-163	0.172528	1	1	2.07692e-158
SLC35D2	4.79303e-118	0.171299	0.328	0.16	1.0699e-113
IPO11	2.08741e-94	0.170852	0.439	0.277	4.65952e-90
KCNQ1OT1	8.90618e-25	0.170821	0.784	0.73	1.98804e-20
B2M	7.09194e-192	0.170421	1	1	1.58306e-187
DDX3X	3.2008e-56	0.170394	0.824	0.744	7.14482e-52
GIMAP7	1.80636e-99	0.170394	0.262	0.125	4.03216e-95
HLA-DMB	2.2719e-91	0.169096	0.398	0.24	5.07133e-87
JMJD1C	1.34593e-62	0.168978	0.758	0.667	3.00438e-58
TCEAL4	1.63864e-74	0.168693	0.687	0.557	3.65778e-70
SOX18	6.72629e-111	0.168501	0.219	0.085	1.50144e-106
CHST13	2.01354e-107	0.166133	0.368	0.201	4.49461e-103
CSTB	5.85988e-74	0.166111	0.806	0.701	1.30804e-69
TUBB4B	1.10691e-55	0.165796	0.882	0.805	2.47085e-51
CEBPB	1.1667e-64	0.165663	0.566	0.433	2.60431e-60
EGFL7	7.53996e-58	0.16498	0.904	0.852	1.68307e-53
MRPL16	5.87025e-67	0.16435	0.622	0.5	1.31036e-62
DST	3.7935e-76	0.163928	0.423	0.278	8.46786e-72
ITSN2	4.22334e-69	0.163767	0.622	0.493	9.42735e-65
TFEC	2.3122e-75	0.163589	0.568	0.423	5.1613e-71
SPTBN1	3.62874e-66	0.163466	0.733	0.61	8.10006e-62
CD109	3.03812e-92	0.163321	0.451	0.285	6.78169e-88
MORF4L2	3.86888e-66	0.163094	0.736	0.634	8.63611e-62
SYPL1	1.29144e-74	0.163046	0.754	0.631	2.88275e-70
SULT1C4	4.35714e-89	0.162921	0.313	0.169	9.72601e-85
COL5A1	1.63722e-125	0.162822	0.302	0.135	3.65459e-121
TUBA4A	4.27456e-112	0.162682	0.329	0.163	9.54167e-108
SH3BP5	7.29543e-116	0.162372	0.329	0.161	1.62849e-111
GSTT1	8.05258e-173	0.161842	0.224	0.06	1.7975e-168
TLE4	8.92891e-58	0.161587	0.633	0.519	1.99311e-53
TOMM7	4.51324e-107	0.161519	0.982	0.965	1.00744e-102
PRDX1	1.6068e-127	0.161087	0.999	0.985	3.5867e-123
FAM69B	2.95131e-71	0.159796	0.649	0.512	6.5879e-67
STX3	1.31958e-106	0.159775	0.326	0.167	2.94557e-102
ZNF394	2.98403e-71	0.159714	0.521	0.384	6.66094e-67
STAT3	1.86409e-57	0.159714	0.678	0.567	4.16103e-53
CKB	1.45862e-98	0.159596	0.368	0.205	3.25594e-94
PDE6G	4.57784e-100	0.159481	0.334	0.181	1.02186e-95
IL27RA	3.31234e-82	0.158977	0.422	0.274	7.39381e-78
NLRP1	2.45927e-95	0.158794	0.385	0.224	5.48957e-91
RALA	1.12127e-70	0.157784	0.602	0.471	2.50289e-66
CDC37	8.25834e-67	0.157539	0.801	0.716	1.84343e-62
RPL41	0	0.157522	1	1	0
CARD8	1.51393e-70	0.157439	0.572	0.439	3.37939e-66
RYBP	5.00625e-58	0.157307	0.655	0.547	1.11749e-53
RNA18S5	1.82237e-47	0.156795	1	1	4.06789e-43
CD53	2.5095e-70	0.156509	0.832	0.736	5.60171e-66
USP53	1.42989e-96	0.15568	0.314	0.166	3.19179e-92
RAB5A	1.24456e-69	0.155547	0.441	0.312	2.77811e-65
PDLIM2	2.42225e-80	0.154862	0.504	0.35	5.40696e-76
H1F0	4.2969e-81	0.154384	0.308	0.171	9.59153e-77
PLD3	1.86973e-89	0.15417	0.372	0.22	4.17361e-85
CYSLTR1	1.2108e-79	0.154061	0.455	0.303	2.70275e-75
RAB13	8.9609e-68	0.153923	0.572	0.44	2.00025e-63
S100A4	1.73529e-54	0.153227	0.876	0.806	3.8735e-50
EIF1B	6.05581e-55	0.152931	0.82	0.735	1.35178e-50
TMEM163	7.00295e-92	0.152772	0.37	0.215	1.5632e-87
EGR4	2.88341e-65	0.1526	0.177	0.079	6.43636e-61
WBP5	4.27678e-66	0.152537	0.474	0.34	9.54662e-62
RPL22L1	4.56781e-83	0.152528	0.993	0.985	1.01963e-78
COX7C	2.13793e-130	0.152372	1	0.999	4.77229e-126
C11orf1	7.68119e-65	0.152273	0.635	0.512	1.71459e-60
ZFAND2A	4.06876e-50	0.151947	0.378	0.274	9.08228e-46
KLF10	2.27941e-48	0.151188	0.566	0.459	5.0881e-44
ZMYND8	2.82674e-58	0.151003	0.562	0.436	6.30985e-54
PPFIBP1	1.38037e-82	0.150947	0.386	0.238	3.08127e-78
MMP28	2.8423e-116	0.150829	0.265	0.114	6.34459e-112
RPS27	1.97378e-288	0.150767	1	1	4.40588e-284
OPTN	5.2626e-102	0.150086	0.279	0.132	1.17472e-97
RABAC1	4.20271e-61	0.149273	0.765	0.669	9.38128e-57
FGFR1OP2	2.36965e-59	0.149106	0.707	0.596	5.28953e-55
DEDD2	3.37276e-72	0.148682	0.392	0.256	7.52868e-68
TIPARP	3.3962e-40	0.147962	0.499	0.416	7.58099e-36
CMTM8	8.70572e-96	0.147942	0.317	0.167	1.94329e-91
NDUFC1	4.92309e-59	0.14785	0.607	0.482	1.09893e-54
GAPT	8.44712e-59	0.147771	0.603	0.482	1.88557e-54
TMEM38B	1.19812e-73	0.147322	0.477	0.332	2.67444e-69
RPL34	9.57605e-291	0.146865	1	1	2.13757e-286
SAT2	4.68004e-69	0.145778	0.492	0.351	1.04468e-64
AAED1	2.77314e-61	0.145711	0.415	0.285	6.19021e-57
DNAJB4	3.96323e-69	0.145605	0.309	0.186	8.84672e-65
MAGI2-AS3	2.1578e-81	0.145542	0.352	0.208	4.81664e-77
CIRBP	3.99716e-78	0.145462	0.972	0.948	8.92245e-74
MIDN	2.26687e-42	0.145333	0.61	0.535	5.06011e-38
CD48	1.70738e-65	0.143957	0.852	0.747	3.81121e-61
FAU	1.65621e-283	0.14322	1	1	3.697e-279
G3BP2	2.74783e-38	0.143032	0.782	0.719	6.1337e-34
MTCH1	1.43416e-58	0.142887	0.656	0.553	3.20134e-54
COL6A2	9.63607e-134	0.142613	0.21	0.067	2.15096e-129
PTPN7	8.94597e-45	0.142565	0.746	0.648	1.99692e-40
RP4-717I23.3	1.99583e-65	0.142404	0.466	0.326	4.45509e-61
ARF4	2.38011e-45	0.142155	0.645	0.548	5.31288e-41
CD59	8.42224e-61	0.142132	0.555	0.428	1.88001e-56
DACH1	5.85206e-96	0.141219	0.288	0.143	1.3063e-91
HOXB2	1.18496e-78	0.14092	0.362	0.216	2.64507e-74
SQLE	1.41572e-43	0.140814	0.564	0.458	3.16016e-39
RP11-251M1.1	7.2352e-60	0.14068	0.419	0.289	1.61504e-55
TCEAL3	2.83862e-68	0.14066	0.378	0.245	6.33636e-64
HSPA6	5.34553e-12	0.14066	0.12	0.091	1.19323e-07
GADD45A	4.82547e-57	0.140563	0.465	0.337	1.07714e-52
RP11-11N9.4	1.60277e-71	0.140064	0.374	0.236	3.5777e-67
KIT	6.25688e-72	0.139548	0.411	0.267	1.39666e-67
ZFP36L2	4.17703e-50	0.139178	0.966	0.932	9.32396e-46
RP11-475N22.4	5.1241e-99	0.139087	0.252	0.114	1.1438e-94
CRYGD	2.31317e-60	0.139049	0.542	0.404	5.16345e-56
HMGCS1	1.41485e-49	0.13891	0.425	0.305	3.15823e-45
FHL3	5.63161e-66	0.13882	0.429	0.295	1.25709e-61
GNAI3	2.99527e-47	0.138623	0.633	0.546	6.68605e-43
VAMP2	9.98458e-55	0.138473	0.615	0.493	2.22876e-50
HINT1	2.66275e-149	0.138435	1	1	5.94378e-145
IRF1	5.85998e-31	0.138363	0.749	0.674	1.30806e-26
CAMLG	7.39041e-51	0.138194	0.713	0.611	1.64969e-46
RAB34	7.56877e-69	0.138103	0.473	0.327	1.6895e-64
TSTD1	1.63507e-55	0.138086	0.675	0.562	3.6498e-51
MLF2	1.06989e-50	0.137534	0.674	0.578	2.38821e-46
GPSM3	1.70148e-53	0.137145	0.634	0.522	3.79805e-49
CD55	1.7159e-56	0.136853	0.458	0.33	3.83022e-52
RGL2	1.08928e-72	0.136796	0.365	0.229	2.4315e-68
PDE4DIP	5.38762e-91	0.136303	0.24	0.112	1.20262e-86
ZFP36	1.05714e-41	0.136214	0.701	0.595	2.35975e-37
RP11-161M6.2	1.65171e-103	0.135904	0.216	0.086	3.68695e-99
USP15	2.54378e-48	0.135839	0.722	0.623	5.67822e-44
HERPUD1	2.02269e-63	0.135799	0.49	0.348	4.51505e-59
ZFAS1	2.26118e-102	0.135509	1	0.999	5.0474e-98
RNF7	2.61391e-53	0.135472	0.786	0.7	5.83477e-49
TAGAP	2.01562e-55	0.135434	0.444	0.319	4.49927e-51
NPC2	7.37264e-53	0.135104	0.617	0.514	1.64572e-48
RPL39	4.50553e-243	0.134944	1	1	1.00572e-238
XXYLT1-AS2	4.62331e-112	0.134781	0.211	0.078	1.03201e-107
ANK3	3.57538e-129	0.134551	0.179	0.05	7.98097e-125
EAF2	8.45141e-51	0.134541	0.639	0.53	1.88652e-46
PLK2	6.51618e-59	0.134146	0.242	0.139	1.45454e-54
CD63	3.05808e-46	0.133251	0.889	0.839	6.82625e-42
FAM43A	4.80885e-61	0.133052	0.347	0.221	1.07343e-56
TMEM59	1.29573e-50	0.132875	0.768	0.672	2.89234e-46
PRKAR2B	1.17124e-73	0.132727	0.312	0.181	2.61443e-69
GPR56	1.16291e-51	0.132645	0.548	0.427	2.59584e-47
CLK1	1.02376e-41	0.132422	0.634	0.546	2.28524e-37
MPG	2.89079e-53	0.132237	0.803	0.704	6.45281e-49
HIST2H2BE	1.16768e-80	0.132223	0.217	0.1	2.6065e-76
TP53I3	1.64445e-72	0.131795	0.313	0.182	3.67074e-68
SCGB3A1	5.08514e-131	0.131707	0.173	0.047	1.13511e-126
C10orf11	2.02107e-62	0.131416	0.441	0.305	4.51143e-58
SKIL	3.82584e-28	0.131243	0.595	0.514	8.54003e-24
IFRD1	6.23806e-40	0.131147	0.566	0.474	1.39246e-35
P2RY13	2.4651e-115	0.131069	0.173	0.053	5.50259e-111
BPTF	4.31188e-50	0.131069	0.915	0.865	9.62497e-46
HSD17B11	7.07229e-46	0.131047	0.645	0.542	1.57868e-41
ZNF706	3.33345e-46	0.131013	0.703	0.605	7.44092e-42
MARCKS	1.05955e-41	0.130139	0.622	0.521	2.36512e-37
SELK	6.54932e-45	0.129987	0.625	0.528	1.46194e-40
RGS3	1.1452e-50	0.129924	0.334	0.223	2.55631e-46
ZNF503	3.20191e-83	0.129846	0.228	0.105	7.14731e-79
STK4	3.38161e-44	0.129803	0.716	0.62	7.54842e-40
GCC2	4.9457e-40	0.129576	0.676	0.594	1.10398e-35
AC016629.8	1.01212e-69	0.129295	0.237	0.122	2.25926e-65
KDELR1	6.48096e-45	0.129287	0.683	0.596	1.44668e-40
SON	9.29659e-61	0.128676	0.958	0.918	2.07518e-56
BEX4	8.17386e-46	0.128526	0.608	0.502	1.82457e-41
CD46	2.23019e-47	0.128504	0.552	0.446	4.97823e-43
NT5C3A	3.76233e-56	0.128045	0.491	0.361	8.39828e-52
NAMPT	2.28981e-59	0.12802	0.359	0.238	5.1113e-55
CDKN1C	5.76083e-43	0.127904	0.41	0.304	1.28593e-38
BEX1	6.23011e-93	0.127816	0.116	0.028	1.39068e-88
VPS37B	4.23957e-57	0.127806	0.399	0.272	9.46358e-53
HIST1H2BF	2.04835e-46	0.127524	0.24	0.147	4.57233e-42
IQCA1	2.96566e-125	0.127294	0.16	0.041	6.61996e-121
CTSS	1.95403e-44	0.127222	0.586	0.484	4.36179e-40
TNFRSF12A	1.01576e-41	0.126774	0.236	0.149	2.26739e-37
CTDSPL	8.46223e-72	0.126508	0.32	0.187	1.88894e-67
DAZAP2	5.04869e-43	0.125856	0.619	0.526	1.12697e-38
NCOA7	7.13259e-42	0.12581	0.529	0.422	1.59214e-37
HHEX	6.76126e-45	0.125752	0.59	0.476	1.50925e-40
PPP1R15B	7.59031e-40	0.125673	0.512	0.415	1.69431e-35
C19orf38	4.02198e-64	0.12551	0.352	0.223	8.97785e-60
GMPR2	6.4734e-48	0.125445	0.555	0.444	1.44499e-43
SERP1	5.17449e-57	0.12511	0.969	0.949	1.15505e-52
AP001171.1	8.40682e-82	0.124927	0.258	0.129	1.87657e-77
BUD31	1.69951e-34	0.124667	0.738	0.667	3.79366e-30
GCHFR	3.87124e-49	0.124599	0.485	0.365	8.64138e-45
SLC25A33	2.36131e-39	0.124506	0.493	0.398	5.27092e-35
TSPYL1	5.2124e-49	0.124476	0.413	0.296	1.16351e-44
CHMP2B	5.11275e-49	0.124373	0.496	0.378	1.14127e-44
CCDC171	2.90243e-43	0.124304	0.501	0.395	6.47881e-39
NME3	1.2157e-50	0.124301	0.465	0.344	2.71367e-46
ATP1A1	1.13719e-42	0.124019	0.55	0.449	2.53843e-38
ZFAND5	2.23391e-38	0.123876	0.61	0.523	4.98654e-34
BASP1	5.98956e-35	0.123859	0.687	0.598	1.33699e-30
ADAM8	3.93388e-80	0.123804	0.253	0.126	8.7812e-76
SSBP4	2.19439e-41	0.123515	0.64	0.543	4.89833e-37
AES	4.49386e-47	0.12346	0.779	0.683	1.00312e-42
DRAM1	4.69904e-63	0.123423	0.316	0.192	1.04892e-58
COQ7	4.9326e-49	0.123343	0.291	0.19	1.10105e-44
IER3	3.36024e-31	0.123321	0.545	0.444	7.50072e-27
LYL1	1.62602e-44	0.123308	0.893	0.832	3.62961e-40
EGR3	5.23883e-60	0.123076	0.315	0.193	1.16941e-55
ZNF467	1.09154e-98	0.123061	0.19	0.071	2.43653e-94
CTNNA1	6.85779e-57	0.123042	0.383	0.259	1.5308e-52
HIST1H2AE	3.7387e-57	0.123021	0.243	0.138	8.34552e-53
PPP1CB	5.49656e-37	0.12293	0.641	0.555	1.22694e-32
HBP1	3.3411e-56	0.122898	0.334	0.216	7.45801e-52
DDX24	6.19264e-38	0.122759	0.766	0.695	1.38232e-33
NRBF2	1.81369e-44	0.122646	0.46	0.352	4.04852e-40
RPL28	1.36517e-268	0.122443	1	1	3.04733e-264
RARRES3	1.25286e-51	0.122432	0.456	0.333	2.79663e-47
NUDT4	1.71629e-50	0.12224	0.461	0.339	3.83109e-46
RPL38	6.15492e-140	0.122092	1	1	1.3739e-135
SUSD3	1.668e-50	0.121962	0.442	0.323	3.72332e-46
AHNAK	8.34338e-14	0.121917	0.608	0.553	1.86241e-09
RNMT	6.68803e-37	0.121905	0.648	0.57	1.4929e-32
HOOK1	9.33421e-80	0.12189	0.231	0.11	2.08358e-75
CECR1	7.45793e-70	0.12186	0.285	0.161	1.66476e-65
PRR7	1.06485e-75	0.121514	0.231	0.113	2.37695e-71
SERPING1	1.42887e-52	0.121512	0.435	0.312	3.18952e-48
TRIM22	4.66217e-55	0.12142	0.34	0.225	1.04069e-50
CD300A	9.32679e-59	0.121191	0.342	0.22	2.08193e-54
RSRC2	1.79455e-26	0.121124	0.889	0.869	4.0058e-22
EBPL	5.43374e-44	0.12086	0.861	0.789	1.21292e-39
RBBP6	5.57084e-29	0.120676	0.76	0.704	1.24352e-24
PROM1	2.24036e-58	0.120465	0.376	0.249	5.00093e-54
CLDN15	6.7495e-52	0.119655	0.378	0.259	1.50662e-47
MYCT1	1.6424e-121	0.119466	0.155	0.039	3.66616e-117
GIMAP2	3.96511e-64	0.119283	0.277	0.159	8.85092e-60
NR4A2	6.19268e-69	0.119106	0.194	0.089	1.38233e-64
MOAP1	4.66683e-52	0.119095	0.331	0.22	1.04173e-47
SEC62	8.11243e-39	0.119075	0.796	0.721	1.81086e-34
CITED2	6.61521e-52	0.119051	0.301	0.189	1.47665e-47
TNFAIP2	5.42068e-57	0.119021	0.342	0.219	1.21001e-52
FAM211A-AS1	8.68867e-132	0.118889	1	1	1.93949e-127
RAC1	1.12098e-40	0.118772	0.882	0.833	2.50226e-36
LINC00657	7.52681e-36	0.118551	0.619	0.525	1.68014e-31
METTL9	4.90686e-42	0.118487	0.761	0.671	1.09531e-37
YPEL3	1.11675e-48	0.118186	0.414	0.297	2.49282e-44
BLVRA	7.16526e-54	0.118176	0.386	0.264	1.59943e-49
TOB1	2.14759e-62	0.118161	0.278	0.159	4.79386e-58
OFD1	1.53768e-43	0.11816	0.566	0.452	3.43241e-39
ZFP36L1	2.70713e-49	0.117669	0.385	0.266	6.04285e-45
GCA	3.97118e-56	0.117493	0.395	0.267	8.86447e-52
TNFAIP8L1	8.9665e-48	0.117489	0.344	0.24	2.0015e-43
EVL	1.09001e-41	0.117447	0.691	0.59	2.43313e-37
CNN3	1.50047e-75	0.117435	0.231	0.113	3.34935e-71
PBX1	3.30285e-71	0.117099	0.282	0.155	7.37262e-67
OST4	6.9084e-46	0.116986	0.936	0.893	1.54209e-41
PHACTR2	3.1656e-46	0.116961	0.378	0.268	7.06625e-42
TIE1	2.36149e-67	0.116747	0.264	0.145	5.27132e-63
YTHDC1	2.23597e-34	0.116004	0.728	0.654	4.99112e-30
ZFHX3	3.18242e-55	0.115992	0.304	0.19	7.10381e-51
NPM2	9.4081e-86	0.115967	0.2	0.083	2.10008e-81
RIT1	3.00359e-45	0.115829	0.41	0.3	6.70462e-41
SNHG12	7.06099e-25	0.115787	0.485	0.415	1.57615e-20
NECAP2	1.27755e-42	0.115778	0.468	0.36	2.85174e-38
SPAG9	6.80751e-34	0.115727	0.601	0.514	1.51957e-29
CENPC	2.42867e-35	0.115479	0.622	0.543	5.42129e-31
PSAP	4.58662e-41	0.115376	0.519	0.417	1.02383e-36
ILF3-AS1	7.92189e-38	0.115253	0.461	0.361	1.76832e-33
GSTM5	2.79843e-46	0.115117	0.419	0.305	6.24665e-42
HOXA6	1.89331e-59	0.115048	0.266	0.154	4.22625e-55
UQCRB	2.59058e-59	0.114986	0.993	0.99	5.78269e-55
IGF2BP2	1.22416e-34	0.114948	0.75	0.68	2.73258e-30
CISD3	9.34556e-56	0.114897	0.32	0.203	2.08612e-51
DDX17	1.08194e-35	0.11457	0.913	0.876	2.41511e-31
LUC7L3	1.47442e-38	0.114434	0.942	0.921	3.29121e-34
HPGD	2.75445e-45	0.114388	0.383	0.27	6.14848e-41
ATP6V0E2	1.05312e-62	0.114279	0.275	0.161	2.35077e-58
EPHA1-AS1	1.98896e-59	0.114149	0.232	0.127	4.43976e-55
SEPW1	2.71183e-37	0.114141	0.707	0.612	6.05334e-33
NABP1	2.86177e-47	0.113885	0.302	0.197	6.38803e-43
CTD-3193K9.4	6.21542e-131	0.113637	0.144	0.03	1.38741e-126
ELK3	9.86961e-45	0.113401	0.455	0.339	2.20309e-40
JAK1	4.33453e-34	0.113044	0.672	0.587	9.67554e-30
ARMCX1	1.36327e-46	0.113002	0.31	0.207	3.04308e-42
YBEY	5.25553e-52	0.112844	0.338	0.223	1.17314e-47
SYAP1	3.64292e-34	0.112773	0.476	0.379	8.13172e-30
N4BP2L2	3.75449e-35	0.112688	0.831	0.767	8.38077e-31
NAALADL1	8.10425e-77	0.112593	0.188	0.082	1.80903e-72
WDR83OS	5.14934e-38	0.112553	0.811	0.741	1.14944e-33
RPS28	6.10562e-137	0.112435	1	1	1.3629e-132
ACOT11	7.35334e-52	0.112236	0.29	0.181	1.64141e-47
KPNA4	5.92381e-32	0.11206	0.673	0.588	1.32231e-27
CXCL2	2.64938e-21	0.112052	0.27	0.202	5.91395e-17
TAF7	6.31671e-32	0.112024	0.797	0.727	1.41002e-27
CCDC53	2.15735e-42	0.111987	0.476	0.366	4.81564e-38
GPR126	4.53403e-112	0.111474	0.14	0.035	1.01209e-107
CRHBP	6.23696e-72	0.111452	0.254	0.136	1.39221e-67
NHP2L1	7.60707e-33	0.111433	0.924	0.9	1.69805e-28
IRAK3	2.5558e-42	0.111365	0.453	0.339	5.70505e-38
ARPC1B	2.65592e-38	0.110752	0.898	0.848	5.92854e-34
CYSTM1	8.14271e-61	0.110747	0.228	0.124	1.81762e-56
RIMKLB	5.71221e-45	0.110642	0.425	0.309	1.27508e-40
PIK3IP1	1.90931e-73	0.110392	0.184	0.08	4.26196e-69
CRTAP	1.06792e-48	0.110366	0.343	0.232	2.38382e-44
UROD	1.68448e-35	0.110305	0.55	0.456	3.76009e-31
PTK2	1.63682e-77	0.110226	0.197	0.086	3.65372e-73
SMIM10	1.63562e-64	0.110221	0.225	0.116	3.65102e-60
ARL6IP1	1.23236e-36	0.110134	0.659	0.556	2.75087e-32
LAPTM5	4.20123e-40	0.110079	0.882	0.823	9.37798e-36
ARL4D	1.40286e-56	0.110061	0.16	0.076	3.13146e-52
ATP6V0A1	1.06162e-57	0.109901	0.252	0.143	2.36974e-53
ERO1LB	3.98838e-31	0.109844	0.536	0.45	8.90286e-27
IL6ST	6.99354e-49	0.109803	0.303	0.194	1.5611e-44
TARBP1	1.11871e-36	0.109703	0.539	0.436	2.49719e-32
ELMO1	7.16121e-34	0.109666	0.542	0.452	1.59853e-29
RAMP2	2.34144e-90	0.109601	0.162	0.057	5.22656e-86
CPNE3	1.43327e-42	0.109423	0.46	0.347	3.19936e-38
POU2F2	8.60796e-37	0.109401	0.445	0.341	1.92147e-32
FLOT1	4.77054e-51	0.109143	0.333	0.219	1.06488e-46
CCNH	1.56774e-36	0.109127	0.501	0.403	3.49951e-32
CHORDC1	1.3428e-24	0.108915	0.629	0.568	2.99741e-20
RPL35A	2.88483e-167	0.108882	1	1	6.43952e-163
KBTBD2	1.69108e-41	0.108831	0.341	0.24	3.77482e-37
RP11-169K16.9	1.28179e-35	0.108705	0.416	0.319	2.86121e-31
SPOCK2	3.69689e-55	0.108471	0.269	0.161	8.2522e-51
CREG1	4.66538e-41	0.108369	0.407	0.302	1.04141e-36
PPA1	1.35425e-32	0.108333	0.579	0.485	3.02297e-28
SERTAD3	9.12074e-43	0.108315	0.308	0.208	2.03593e-38
FAM214A	5.79945e-43	0.108302	0.332	0.228	1.29455e-38
RP11-622K12.1	3.70058e-34	0.108244	0.704	0.622	8.26043e-30
AC093673.5	2.73139e-53	0.108077	0.285	0.174	6.097e-49
CDC42	4.38351e-36	0.108015	0.908	0.865	9.78486e-32
GS1-251I9.4	7.75267e-30	0.107907	0.549	0.462	1.73055e-25
NDN	7.45593e-54	0.107507	0.284	0.176	1.66431e-49
EIF3E	7.50083e-62	0.107501	0.999	0.998	1.67434e-57
TMBIM4.1	6.77729e-35	0.107402	0.654	0.559	1.51283e-30
SIL1	3.9891e-47	0.107397	0.317	0.212	8.90447e-43
BLVRB	2.8842e-58	0.107386	0.278	0.163	6.43811e-54
GPBP1	2.41383e-30	0.107368	0.804	0.739	5.38816e-26
SCT	1.94908e-127	0.107355	0.169	0.048	4.35074e-123
SLC25A36	3.16946e-30	0.107323	0.629	0.554	7.07487e-26
RASL10A	3.82699e-51	0.107312	0.193	0.102	8.54261e-47
HLA-DOA	4.20097e-72	0.107128	0.186	0.083	9.37741e-68
IFI16	3.43884e-34	0.107018	0.803	0.726	7.67619e-30
SPTLC2	1.3162e-35	0.10688	0.585	0.484	2.93802e-31
TMED3	1.32499e-36	0.106859	0.584	0.483	2.95763e-32
ACSM3	3.14049e-67	0.106659	0.194	0.092	7.0102e-63
HIST1H2BC	6.25845e-43	0.106636	0.22	0.133	1.39701e-38
CHURC1	4.25318e-33	0.10653	0.614	0.527	9.49396e-29
CMBL	1.82649e-39	0.106281	0.422	0.316	4.07708e-35
TCF7L2	7.98526e-42	0.106262	0.36	0.256	1.78247e-37
RHOC	3.04569e-61	0.106247	0.252	0.139	6.79859e-57
LRP10	1.89434e-56	0.106138	0.234	0.13	4.22854e-52
NFIB	1.26473e-98	0.106082	0.12	0.028	2.82312e-94
AIG1	5.27778e-57	0.106065	0.263	0.153	1.17811e-52
PRKACB	1.72466e-35	0.106061	0.507	0.406	3.84978e-31
CIR1	1.71144e-32	0.105904	0.565	0.471	3.82027e-28
PBXIP1	7.25344e-38	0.105863	0.472	0.364	1.61911e-33
MAP3K13	1.78112e-39	0.10574	0.439	0.332	3.97581e-35
PDGFA	1.44662e-50	0.105526	0.227	0.128	3.22915e-46
SLC9A3R2	2.09561e-80	0.105433	0.174	0.071	4.67783e-76
CHD2	1.6423e-28	0.105382	0.687	0.613	3.66594e-24
SEMA3C	3.13486e-80	0.105056	0.157	0.057	6.99762e-76
ARL5B	4.95839e-33	0.105045	0.436	0.341	1.10681e-28
FAM198B	3.14649e-96	0.104917	0.147	0.044	7.02359e-92
CSRNP1	7.55082e-48	0.104886	0.288	0.182	1.68549e-43
CALCRL	3.28433e-44	0.104743	0.337	0.229	7.33129e-40
ZNF667-AS1	7.47221e-39	0.104627	0.374	0.275	1.66795e-34
TRA2B	3.41741e-22	0.104579	0.745	0.717	7.62834e-18
CHRDL1	2.45608e-71	0.104557	0.17	0.072	5.48247e-67
TMEM123	5.28102e-31	0.10453	0.774	0.705	1.17883e-26
FGFR1	3.60591e-86	0.104377	0.152	0.052	8.04912e-82
SENCR	2.86425e-85	0.104359	0.158	0.056	6.39358e-81
C1orf162	1.39445e-43	0.10408	0.385	0.274	3.11269e-39
TMEM18	3.1406e-32	0.103933	0.529	0.436	7.01045e-28
LDLR	7.8927e-38	0.103896	0.33	0.231	1.76181e-33
RPL12	2.29798e-145	0.103873	1	1	5.12955e-141
ATP1B1	2.31771e-36	0.103852	0.357	0.259	5.17359e-32
RAB21	2.4161e-36	0.103832	0.483	0.38	5.39321e-32
AGO3	6.27537e-27	0.103629	0.557	0.479	1.40079e-22
ZRANB2	3.60188e-27	0.103547	0.781	0.723	8.04012e-23
PLCB4	6.06664e-67	0.103352	0.182	0.082	1.3542e-62
TNFRSF25	2.21629e-66	0.103313	0.187	0.087	4.9472e-62
C9orf43	1.02356e-51	0.10321	0.264	0.158	2.28479e-47
UBB	3.39889e-54	0.102797	0.999	0.997	7.587e-50
CAMK1D	2.65679e-35	0.102645	0.455	0.355	5.9305e-31
SOCS2-AS1	4.40283e-60	0.102619	0.193	0.096	9.82799e-56
TMEM205	3.28252e-36	0.102562	0.428	0.331	7.32723e-32
DNTTIP2	3.57112e-27	0.102561	0.703	0.628	7.97145e-23
PTGR1	2.08831e-66	0.102512	0.186	0.086	4.66154e-62
STIM2	3.30087e-41	0.102437	0.338	0.234	7.36821e-37
GSTK1	3.18331e-29	0.102214	0.706	0.632	7.10579e-25
ARGLU1	1.05429e-36	0.102175	0.966	0.952	2.3534e-32
RRAGA	2.05867e-38	0.101853	0.389	0.286	4.59536e-34
ATG16L2	2.37029e-37	0.101821	0.364	0.268	5.29096e-33
RRAD	3.97548e-36	0.101809	0.151	0.081	8.87407e-32
FIS1	5.53889e-30	0.101538	0.748	0.672	1.23639e-25
TCEA2	5.05006e-38	0.101492	0.411	0.309	1.12727e-33
GATA2	2.86889e-51	0.101449	0.424	0.3	6.40393e-47
TNRC6B	7.99992e-26	0.101281	0.688	0.619	1.78574e-21
UCHL1	5.52879e-65	0.101262	0.167	0.073	1.23414e-60
ARRDC3	3.0171e-46	0.101187	0.251	0.153	6.73477e-42
RPS29	9.56126e-123	0.101104	1	1	2.13427e-118
HOXA3	5.2404e-73	0.100938	0.171	0.071	1.16976e-68
DHRS12	1.4358e-55	0.100873	0.231	0.129	3.20499e-51
RAB2A	1.18601e-29	0.100873	0.699	0.615	2.64741e-25
SSBP3	2.11872e-32	0.100844	0.523	0.43	4.72942e-28
TOX4	2.57933e-29	0.100724	0.58	0.493	5.75759e-25
RSL24D1	8.4965e-28	0.100612	0.853	0.805	1.89659e-23
LDOC1	1.44253e-65	0.100509	0.199	0.096	3.22001e-61
PFDN5	4.98857e-54	0.100429	0.997	0.996	1.11355e-49
PTMS	2.1216e-57	0.100376	0.232	0.128	4.73584e-53
ABLIM1	5.38836e-44	0.100358	0.319	0.214	1.20279e-39
RASGEF1B	7.32316e-28	0.100337	0.444	0.356	1.63468e-23
TMEM66	5.29834e-26	0.100288	0.801	0.742	1.1827e-21
SYF2	1.04174e-29	0.100286	0.735	0.657	2.32538e-25
KDM6B	2.93998e-27	0.100259	0.491	0.403	6.56263e-23
C1orf122	7.85461e-32	0.100076	0.471	0.379	1.75331e-27
ATP6V1G1	1.78281e-35	0.100032	0.924	0.883	3.97959e-31
